# Heterogeneity Assessment and Protein Pathway Prediction via Spatial Lipidomic and Proteomic Correlation: Advancing Dry Proteomics concept for Human Glioblastoma Prognosis

**DOI:** 10.1101/2024.10.22.619687

**Authors:** Laurine Lagache, Yanis Zirem, Émilie Le Rhun, Isabelle Fournier, Michel Salzet

## Abstract

Prediction of proteins and associated biological pathways from lipid analyses via MALDI MSI is a pressing challenge. We introduced “dry proteomics,” using MALDI MSI to validate spatial localization of identified optimal clusters in lipid or protein imaging. Consistent cluster appearance across omics images suggests association with specific lipid and protein pathways, forming the basis of dry proteomics. The methodology was refined using rat brain tissue as a model, then applied to human glioblastoma, a highly heterogeneous cancer. Sequential tissue sections underwent omics MALDI MSI and unsupervised clustering. Differentiated lipid and protein clusters, with distinct spatial locations, were identified. Spatial omics analysis facilitated lipid and protein characterization, leading to a predictive model identifying clusters in any tissue based on unique lipid signatures and predicting associated protein pathways. Application to rat brain slices revealed diverse tissue subpopulations, including successfully predicted cerebellum areas. Similar analysis on 50 glioblastoma patients confirmed lipid-protein associations, correlating with patient prognosis.

**GRAPHICAL ABSTRACT:** 
