## Supplementary Spreadsheet 2 for "Heterogeneity Assessment and Protein Pathway Prediction via Spatial Lipidomic and Proteomic Correlation: Advancing Dry Proteomics concept for Human Glioblastoma Prognosis"

### Sheet: Supplemental Spreadsheet S1
MolecularLayer	WhiteMatter	GranularLayer	T: Protein.Group	T: Protein.Ids	T: Protein.Names	T: Genes	T: First.Protein.Description
NaN	NaN	941097	A0A0G2JUV5;A0A0G2JXB9;A0A8I6ANF0;A6HL74;A6HL75	A0A0G2JUV5;A0A0G2JXB9;A0A8I6ANF0;A6HL74;A6HL75	A0A0G2JUV5_RAT;A0A0G2JXB9_RAT;A0A8I6ANF0_RAT;A6HL74_RAT;A6HL75_RAT	Ccdc40;LOC287867	Coiled-coil domain containing 40
NaN	NaN	111878	A0A0G2JZ71;A0A0G2K524	A0A0G2JZ71;A0A0G2K524;A6KBD4	A0A0G2JZ71_RAT;A0A0G2K524_RAT	Ak7	Adenylate kinase 7
NaN	NaN	10821	A0A0G2K0B7	A0A0G2K0B7	A0A0G2K0B7_RAT	Ropn1l	Rhophilin associated tail protein 1-like
6.93743	NaN	NaN	A0A0G2KAU5;A6J4U8;A6J4U9;D3ZZZ5	A0A0G2KAU5;A0A8I6AF74;A6J4U8;A6J4U9;D3ZZZ5	A0A0G2KAU5_RAT;A6J4U8_RAT;A6J4U9_RAT;D3ZZZ5_RAT	Ppcdc;Ppcdc_predicted	Phosphopantothenoylcysteine decarboxylase
NaN	NaN	697351	A0A8I5ZJ62;A0A8I5ZKH6;A6IJ61;F1M5V2	A0A8I5ZJ62;A0A8I5ZKH6;A6IJ61;F1M5V2	A0A8I5ZJ62_RAT;A0A8I5ZKH6_RAT;A6IJ61_RAT;F1M5V2_RAT	Glipr2;rCG_54881	GLI pathogenesis-related 2
NaN	NaN	877395	A0A8I5ZN21;A0A8I5ZWY6;A6IHY7;A6IHY8;Q66H90	Q66H90;A0A8I5ZN21;A0A8I5ZWY6;A0A8I6G5H8;A6IHY6;A6IHY7;A6IHY8	A0A8I5ZN21_RAT;A0A8I5ZWY6_RAT;A6IHY7_RAT;A6IHY8_RAT;Q66H90_RAT	Bbs7;rCG_41355	Bardet-Biedl syndrome 7
6.74165	NaN	NaN	A0A8I5ZPH5;A0A8I6GE85;A0A8I6GLE1;D4AAX6	A0A8I5ZPH5;A0A8I6GE85;A0A8I6GLE1;D4AAX6	A0A8I5ZPH5_RAT;A0A8I6GE85_RAT;A0A8I6GLE1_RAT;D4AAX6_RAT	Plch2	Phosphoinositide phospholipase C
NaN	836396	NaN	A0A8I5ZSB6;A0A8I5ZYW3;A0A8I6GDM1;A0A8I6GJU8;A0A8I6GLM4;A6HY52;F7F780;Q4QQV6	A0A8I5ZSB6;A0A8I5ZYW3;A0A8I6GDM1;A0A8I6GJU8;A0A8I6GLM4;A6HY52;F7F780;Q4QQV6	A0A8I5ZSB6_RAT;A0A8I5ZYW3_RAT;A0A8I6GDM1_RAT;A0A8I6GJU8_RAT;A0A8I6GLM4_RAT;A6HY52_RAT;F7F780_RAT;Q4QQV6_RAT	Lsp1	Lymphocyte-specific protein 1
9.80604	NaN	NaN	A0A8I6A0L7;A6HYY4;F1MA36	A0A8I6A0L7;A6HYY4;F1MA36	A0A8I6A0L7_RAT;A6HYY4_RAT;F1MA36_RAT	Spnb3;Sptbn2	Spectrin beta chain
NaN	NaN	901326	A0A8I6A195;A0A8I6G2L4;A0A8L2QZ25;A6JMY3	A0A8I6A195;A0A8I6G2L4;A0A8L2QZ25;A6JMY3	A0A8I6A195_RAT;A0A8I6G2L4_RAT;A0A8L2QZ25_RAT;A6JMY3_RAT	Dnah5;Dnahc5	Dynein, axonemal, heavy chain 5
NaN	NaN	657098	A0A8I6A3Q6	A0A8I6A3Q6	A0A8I6A3Q6_RAT	Abr	Active breakpoint cluster region-related protein
NaN	NaN	896623	A0A8I6A6D0	A0A8I6A6D0;A6J3J0;A6J3J1	A0A8I6A6D0_RAT	Kctd16	Potassium channel tetramerization domain containing 16
NaN	NaN	126977	A0A8I6ABS7	A0A8I6ABS7	A0A8I6ABS7_RAT	Crocc2	Ciliary rootlet coiled-coil, rootletin family member 2
NaN	910029	NaN	A0A8I6ADN8;A0A8I6AIC2;A0A8I6G204;A6JW89	A0A8I5ZNM2;A0A8I5ZZI3;A0A8I6ADN8;A0A8I6AIC2;A0A8I6G204;A6JW89	A0A8I6ADN8_RAT;A0A8I6AIC2_RAT;A0A8I6G204_RAT;A6JW89_RAT	Dock10;rCG_23732	Dedicator of cytokinesis 10
NaN	NaN	104257	A0A8I6AEA7	A0A8I6AEA7	A0A8I6AEA7_RAT	Cimip2b	Family with sequence similarity 166, member B
NaN	NaN	893731	A0A8I6AHI9;A0A8I6AVE7;A0JPP9;A6KJZ9	A0A8I6AHI9;A0A8I6AVE7;A0JPP9;A6KJZ9;A6KK00	A0A8I6AHI9_RAT;A0A8I6AVE7_RAT;A0JPP9_RAT;A6KJZ9_RAT	Pacrg;RGD1561027_predicted	Parkin coregulated
NaN	NaN	113785	A0A8I6ANS4;A6IZF5;D4A0A0	A6IZF5;D4A0A0;A0A8I6ANS4	A0A8I6ANS4_RAT;A6IZF5_RAT;D4A0A0_RAT	Dynlrb2;Dynlrb2_predicted	Dynein light chain roadblock-type 2
7.62563	NaN	NaN	A0A8I6ARL9;A0A8I6AS21;A6JEI6	A0A8I6ARL9;A0A8I6AS21;A0A8I6GJF4;D4ABC4;A6JEI6	A0A8I6ARL9_RAT;A0A8I6AS21_RAT;A6JEI6_RAT	Ppp4r3a;RGD1309059_predicted	Protein phosphatase 4, regulatory subunit 3A
NaN	NaN	114335	A0A8I6ARN5;A0A9K3Y8B8;B5DF37	A0A8I6ARN5;A0A9K3Y8B8;B5DF37	A0A8I6ARN5_RAT;A0A9K3Y8B8_RAT;B5DF37_RAT	Taf6l	TATA-box binding protein associated factor 6 like
NaN	NaN	953941	A0A8I6G9B4;F1MA76	A0A8I6G9B4;F1MA76	A0A8I6G9B4_RAT;F1MA76_RAT	Erich3	Glutamate-rich 3
NaN	NaN	698575	A0A8I6GLC2;A6HL61;D4AE03	A0A8I6GLC2;A6HL61;D4AE03	A0A8I6GLC2_RAT;A6HL61_RAT;D4AE03_RAT	Engase;RGD1310868_predicted	mannosyl-glycoprotein endo-beta-N-acetylglucosaminidase
NaN	NaN	868834	A6IF86;D3Z8A4	A6IF86;A6IF88;D3Z8A4	A6IF86_RAT;D3Z8A4_RAT	RGD1565474_predicted;Tcaf1	Similar to mKIAA0738 protein (Predicted), isoform CRA_a
NaN	NaN	105308	A6ILK8;G3V9K7;M0RBN0;Q6AYI9	A6ILK8;G3V9K7;M0RBN0;Q6AYI9	A6ILK8_RAT;G3V9K7_RAT;M0RBN0_RAT;Q6AYI9_RAT	Lrrc23	Leucine rich repeat containing 23, isoform CRA_a
NaN	NaN	94465	A6J1I2;D3ZHY9	A6J1I2;D3ZHY9	A6J1I2_RAT;D3ZHY9_RAT	Rasal1;Rasal1_predicted	RAS protein activator like 1 (GAP1 like) (Predicted)
NaN	NaN	105593	A6J3M6	A0A8I5Y0W2;A6J3M6;D4A1U8	A6J3M6_RAT	RGD1311744_predicted	Similar to RIKEN cDNA 5830475I06 (Predicted), isoform CRA_a
NaN	NaN	90267	A6JM99;M0R914	A6JM99;M0R914	A6JM99_RAT;M0R914_RAT	Armc3;rCG_55817	RCG55817
NaN	NaN	906473	A6JMC3;D3ZWN6	D3ZWN6;A6JMC3	A6JMC3_RAT;D3ZWN6_RAT	Enkur;RGD1309839_predicted	Uncharacterized protein RGD1309839_predicted
NaN	NaN	957391	A6JMZ1	A6JMZ1	A6JMZ1_RAT	rCG_53355	RCG53355
NaN	NaN	975578	A6JNX0	D4ABL9;A6JNX0	A6JNX0_RAT	RGD1310048_predicted	Uncharacterized protein RGD1310048_predicted
NaN	NaN	84586	A6JSL2;D4A9X1;M0R517	A6JSL2;D4A9X1;M0R517	A6JSL2_RAT;D4A9X1_RAT;M0R517_RAT	Lrrc74b;rCG_36677	RCG36677
NaN	NaN	975505	A6K8Z8;D3ZLU0	A6K8Z8;D3ZLU0	A6K8Z8_RAT;D3ZLU0_RAT	C2cd4c;rCG_29198	RCG29198
NaN	NaN	827318	B1H228	B1H228;A0A8L2QGM5;A6JBA3	ODAD1_RAT	Odad1	Outer dynein arm-docking complex subunit 1
NaN	NaN	903003	D3Z8K2	D3Z8K2;A0A0A0MY52	CCD39_RAT	Ccdc39	Coiled-coil domain-containing protein 39
NaN	NaN	9589	F1M632	F1M632	F1M632_RAT	Ak9	Adenylate kinase 9
NaN	NaN	957658	F6T9F7	F6T9F7	F6T9F7_RAT	C1h11orf16	Similar to predicted gene ICRFP703B1614Q5.5
8.26258	NaN	NaN	G3V909	G3V909;A0A8L2QJM2;A0A8I5ZTX7	ATF6A_RAT	Atf6	Cyclic AMP-dependent transcription factor ATF-6 alpha
NaN	NaN	102533	M0R8U1	M0R8U1;A0A8I6A195;A0A8I6G2L4;A0A8L2QZ25;A6JMY3	DYH5_RAT	Dnah5	Dynein axonemal heavy chain 5 (Fragment)
NaN	NaN	79505	O35817	O35817;A0A8I6ANA3;A6JMH8	AKA14_RAT	Akap14	A-kinase anchor protein 14
NaN	NaN	106375	P01150	P01150;B1WBP2	TRH_RAT	Trh	Pro-thyrotropin-releasing hormone
NaN	NaN	903554	P01194	P01194;Q8K422;A6HAG4;F6PTD9	COLI_RAT	Pomc	Pro-opiomelanocortin
NaN	NaN	936368	P01355	P01355;A6I437;A6I439	CCKN_RAT	Cck	Cholecystokinin
NaN	NaN	108658	P08435	P08435	TKNK_RAT	Tac3	Tachykinin-3
7.4309	NaN	NaN	P08934;P08934-2	P08934;A0A8I5ZRM0;A6JS39;Q5M8A0;A0A8I6GER1;P08934-2	KNG1_RAT	Kng1	Kininogen-1
NaN	NaN	804922	P13589	P13589;A0A0H2UI25;A6KFB1;A6KFB2	PACA_RAT	Adcyap1	Pituitary adenylate cyclase-activating polypeptide
NaN	NaN	106773	P13601	P13601	AL1A7_RAT	Aldh1a7	Aldehyde dehydrogenase, cytosolic 1
NaN	NaN	975954	P14173	P14173;A0A8I5ZV89;A0A8I5ZZE6;A0A8J8YSU9;A0A8L2Q249;A0A8L2QX98;D3ZMA5;A6KJB3;A6KJB5;Q62819	DDC_RAT	Ddc	Aromatic-L-amino-acid decarboxylase
NaN	NaN	100725	P20171	P20171;Q04970;A0A8I6AHV4;A0A8L2QCK8;A0A8L2QIP9;A0A8L2R1F7;A6HXQ6;A6K3K2	RASH_RAT	Hras	GTPase HRas
8.6862	NaN	NaN	P20428	P20428;O70425;F7EW09	MYOG_RAT	Myog	Myogenin
NaN	134758	NaN	P26794	P26794;A6JJV0	PIM1_RAT	Pim1	Serine/threonine-protein kinase pim-1
NaN	NaN	896406	P41243	P41243;A0A8I6GLP3;A6K8A4;A6K8A6	MATK_RAT	Matk	Megakaryocyte-associated tyrosine-protein kinase
NaN	839776	NaN	P47987	P47987;A6JY51	PLLP_RAT	Pllp	Plasmolipin
NaN	NaN	950919	P49192	P49192;A6I575;A6I577;Q8K3Z3	CART_RAT	Cartpt	Cocaine- and amphetamine-regulated transcript protein
NaN	NaN	76968	P60042	P60042;A6JS12	SMS_RAT	Sst	Somatostatin
NaN	104797	NaN	P63100;P63100-2	P63100;P63100-2;A6JPY9;A6JPZ0	CANB1_RAT	Ppp3r1	Calcineurin subunit B type 1
NaN	NaN	938594	P97680	P97680;M0R999;A6HZ19;A6HZ20	RIN1_RAT	Rin1	Ras and Rab interactor 1
7.00252	NaN	NaN	P97697	P97697;F1M978;A6IH41;P97618	IMPA1_RAT	Impa1	Inositol monophosphatase 1
NaN	NaN	874207	Q460M5	Q460M5;A6JID6;G3V7J3	LRFN2_RAT	Lrfn2	Leucine-rich repeat and fibronectin type-III domain-containing protein 2
NaN	NaN	890492	Q4FZU6	Q4FZU6;A6KFT2	ANXA8_RAT	Anxa8	Annexin A8
NaN	NaN	102499	Q4FZV3	Q4FZV3;A6IS72	IDLC_RAT	Dnali1	Axonemal dynein light intermediate polypeptide 1
NaN	NaN	985307	Q4V8D9	Q4V8D9;A6IHL8;G3V919	LRC34_RAT	Lrrc34	Leucine-rich repeat-containing protein 34
NaN	NaN	103453	Q4V8G8	Q4V8G8;A6HFD3	TEKT3_RAT	Tekt3	Tektin-3
NaN	NaN	103293	Q4V8P4	Q4V8P4;A0A8I6A8T2;A0A8I6GL53;A0A8L2Q9C4;A6JTP6;A6JTP7	SACA9_RAT	Spaca9	Sperm acrosome-associated protein 9
NaN	NaN	982898	Q5BKC9	Q5BKC9;A0A8I5ZSE2;A0A8I6ADY5;A6JWN4;G3V856	NGEF_RAT	Ngef	Ephexin-1
NaN	NaN	931806	Q5FVJ5	Q5FVJ5;A0A8I5Y9K0;A0A8I6AI48;A6K4E9	MERB1_RAT	Bmerb1	bMERB domain-containing protein 1
7.25699	NaN	NaN	Q5FVN2	Q5FVN2;A0A8I5ZMA9;A6I7Z8	TM41B_RAT	Tmem41b	Transmembrane protein 41B
NaN	995519	NaN	Q5HZY2	Q5HZY2;A0A8I5Y776;A0A8I6AWL3;A6HE76	SAR1B_RAT	Sar1b	GTP-binding protein SAR1b
NaN	NaN	824599	Q5XIN3	Q5XIN3;A0A0G2JWM5;A0A8I5Y0E3;A0A8I5ZJ93;A0A8I5ZYG8;A6JQS7	MIPT3_RAT	Traf3ip1	TRAF3-interacting protein 1
NaN	NaN	764596	Q5XIR4	Q5XIR4;A0A8I5ZL14;A0A8I6A2F1;A0A8I6GE34;A6J4Y7	CCD33_RAT	Ccdc33	Coiled-coil domain-containing protein 33
NaN	NaN	94579	Q5XIR6	A0A8I5ZQB0;A0A8I6A727;A0A8L2Q0W6;Q5XIR6;A6J1I7;Q5XIR6-2	DRC10_RAT	Iqcd	Dynein regulatory complex protein 10
NaN	NaN	102578	Q63092	Q63092;A0A0G2K1R5;A0A8I6A2W9	CAMKV_RAT	Camkv	CaM kinase-like vesicle-associated protein
NaN	NaN	954269	Q63164;Q63164-2	Q63164;A0A8I6GJB4;D3ZRN8;A6KFZ6;Q63164-2	DYH1_RAT	Dnah1	Dynein axonemal heavy chain 1
NaN	NaN	978725	Q66HR9	Q66HR9;Q66HR9-2;A6I033;A6I034	SAXO4_RAT	Saxo4	Stabilizer of axonemal microtubules 4
NaN	NaN	986856	Q68FQ4	A0A8I5Y6J4;A0A8L2QTY4;Q68FQ4;A6JN50	CF300_RAT	Cfap300	Cilia- and flagella-associated protein 300
NaN	NaN	921008	Q6AXN3	Q6AXN3;A6KPG8;Q6QI88	TMED5_RAT	Tmed5	Transmembrane emp24 domain-containing protein 5
NaN	NaN	961982	Q6AXQ8	Q6AXQ8;A0A8I6GMQ0;A6KEP3;A6KEP4	MNS1_RAT	Mns1	Meiosis-specific nuclear structural protein 1
NaN	NaN	955587	Q71LX6	Q71LX6;A0A8I6ABN9;F1LMC2	XIRP2_RAT	Xirp2	Xin actin-binding repeat-containing protein 2
NaN	NaN	970547	Q8VGC3;Q8VGC3-2;Q8VGC3-3;Q8VGC3-4;Q8VGC3-5	P54283;Q8VGC3;A0A8I6A7Q8;A0A0G2JSZ0;A0A0G2K4U4;A0A678X7M6;A0A8I5XWR2;A0A8I5ZLV2;A0A8I6A459;A0A8I6AEJ4;A0A8I6AK39;A0A8I6ASP4;A0A8I6GKE9;A0A8I6GKV4;A6HIP2;A6JM59;A6JM60;A6JM63;A6JM66;A6JM67;A6JM68;D3ZWK0;G3V6K8;Q8VGC3-2;Q8VGC3-3;Q8VGC3-4;Q8VGC3-5;A6JM65	CACB2_RAT	Cacnb2	Voltage-dependent L-type calcium channel subunit beta-2
NaN	NaN	903814	Q920D5	Q920D5;A0A0G2K041;A0A8I6GFV1;A6JN18;F1LNW4;D3G8R8	CASPC_RAT	Casp12	Caspase-12
NaN	NaN	979257	Q99JD2	A6HGF1;Q99JD2	TEKT1_RAT	Tekt1	Tektin-1
NaN	NaN	90277	Q99MU5	Q99MU5;A0A8I5ZST2;A6JZ10;A6JZ11;B0BMV7;G3V704	SPAT6_RAT	Spata6	Spermatogenesis-associated protein 6
NaN	648856	NaN	Q9JHE5	Q9JHE5;A6KC25	S38A2_RAT	Slc38a2	Sodium-coupled neutral amino acid symporter 2
NaN	NaN	942331	Q9JK00	Q9JK00;A6J3Q2	SCN3B_RAT	Scn3b	Sodium channel subunit beta-3
NaN	NaN	101224	Q9QZU7	Q9QZU7;A0A0G2K5N7;A6HP13	BODG_RAT	Bbox1	Gamma-butyrobetaine dioxygenase
8.07828	NaN	NaN	Q9R1T1	Q9R1T1	BAF_RAT	Banf1	Barrier-to-autointegration factor
8.66677	NaN	NaN	Q9WTY2	Q9WTY2;A0A8I6GM97;A0JPL9;A6KGU4	REM2_RAT	Rem2	GTP-binding protein REM 2
