## Supplementary Spreadsheet 8 for "Heterogeneity Assessment and Protein Pathway Prediction via Spatial Lipidomic and Proteomic Correlation: Advancing Dry Proteomics concept for Human Glioblastoma Prognosis"

### Sheet: Feuil1
Group A					Group B
Protein IDs	Protein names	Gene names	id		Protein IDs	Protein names	Gene names	id
Q15363	Transmembrane emp24 domain-containing protein 2	TMED2	2782		P13639	Elongation factor 2	EEF2	1113
Q13601;Q13601-2	KRR1 small subunit processome component homolog	KRR1	2590		O76003	Glutaredoxin-3	GLRX3	553
P42768	Wiskott-Aldrich syndrome protein	WAS	1715		P50990;P50990-2;P50990-3	T-complex protein 1 subunit theta	CCT8	1896
P50225;P50226;P50225-2	Sulfotransferase 1A1;Sulfotransferase 1A2	SULT1A1;SULT1A2	1874		P40227;P40227-2	T-complex protein 1 subunit zeta	CCT6A	1672
P98171;P98171-2	Rho GTPase-activating protein 4	ARHGAP4	2293		Q86UX2-2;Q86UX2;Q86UX2-3;Q86UX2-4	Inter-alpha-trypsin inhibitor heavy chain H5	ITIH5	3285
Q14195-2			2651		P42285	Superkiller viralicidic activity 2-like 2	SKIV2L2	1705
Q7Z7K6-3	Centromere protein V	CENPV	3263		P52292	Importin subunit alpha-1	KPNA2	1944
P33176	Kinesin-1 heavy chain	KIF5B	1567		O00468-6;O00468-7;O00468-3;O00468-5;O00468-4;O00468;O00468-2	Agrin;Agrin N-terminal 110 kDa subunit;Agrin C-terminal 110 kDa subunit;Agrin C-terminal 90 kDa fragment;Agrin C-terminal 22 kDa fragment	AGRN	124
Q99460;Q99460-2	26S proteasome non-ATPase regulatory subunit 1	PSMD1	3959		P55957;P55957-2;P55957-4;P55957-3	BH3-interacting domain death agonist;BH3-interacting domain death agonist p15;BH3-interacting domain death agonist p13;BH3-interacting domain death agonist p11	BID	2049
P46776	60S ribosomal protein L27a	RPL27A	1758		P26599;P26599-2;P26599-3	Polypyrimidine tract-binding protein 1	PTBP1	1423
P17096;P17096-3	High mobility group protein HMG-I/HMG-Y	HMGA1	1205		Q6UVK1	Chondroitin sulfate proteoglycan 4	CSPG4	3154
P84098	60S ribosomal protein L19	RPL19	2284		Q15796-2;Q15796	Mothers against decapentaplegic homolog 2	SMAD2	2828
P07305-2;P07305	Histone H1.0;Histone H1.0, N-terminally processed	H1F0	910		Q13242	Serine/arginine-rich splicing factor 9	SRSF9	2525
P06454-2;P06454	Prothymosin alpha;Prothymosin alpha, N-terminally processed;Thymosin alpha-1	PTMA	879		P50395;P50395-2	Rab GDP dissociation inhibitor beta	GDI2	1877
P46779-4;P46779-5;P46779;P46779-2;P46779-3	60S ribosomal protein L28	RPL28	1761		Q9Y5R8	Trafficking protein particle complex subunit 1	TRAPPC1	4993
P61247	40S ribosomal protein S3a	RPS3A	2117		Q9ULD0;Q9ULD0-2;Q9ULD0-3	2-oxoglutarate dehydrogenase-like, mitochondrial	OGDHL	4754
P62899;P62899-3;P62899-2	60S ribosomal protein L31	RPL31	2192		P17677;P17677-2	Neuromodulin	GAP43	1219
P23528	Cofilin-1	CFL1	1367		P26378-4;P26378-2;P26378-5;P26378;P26378-3	ELAV-like protein 4	ELAVL4	1419
P62861	40S ribosomal protein S30	FAU	2187		O43602-2;O43602	Neuronal migration protein doublecortin	DCX	335
Q9H1E3	Nuclear ubiquitous casein and cyclin-dependent kinase substrate 1	NUCKS1	4229		O75915	PRA1 family protein 3	ARL6IP5	540
P09661	U2 small nuclear ribonucleoprotein A	SNRPA1	1002		P31995	Low affinity immunoglobulin gamma Fc region receptor II-c	FCGR2C	1553
P52272-2;P52272	Heterogeneous nuclear ribonucleoprotein M	HNRNPM	1943		P14415	Sodium/potassium-transporting ATPase subunit beta-2	ATP1B2	1139
P51858-2;P51858;P51858-3	Hepatoma-derived growth factor	HDGF	1936		Q9Y6R1-4;Q9Y6R1;Q9Y6R1-2;Q9Y6R1-5;Q9Y6R1-3	Electrogenic sodium bicarbonate cotransporter 1	SLC4A4	5037
P19338	Nucleolin	NCL	1251		P25054-2;P25054-3;P25054	Adenomatous polyposis coli protein	APC	1392
Q13283;Q13283-2	Ras GTPase-activating protein-binding protein 1	G3BP1	2529		Q9H6K5-2;Q9H6K5	Proline-rich protein 36	PRR36	4288
P43243;P43243-2	Matrin-3	MATR3	1726		Q9NT99	Leucine-rich repeat-containing protein 4B	LRRC4B	4457
P84103-2;P84103	Serine/arginine-rich splicing factor 3	SRSF3	2285		Q9H4L4	Sentrin-specific protease 3	SENP3	4282
Q00341;Q00341-2	Vigilin	HDLBP	2302		Q8WXI9	Transcriptional repressor p66-beta	GATAD2B	3622
Q05682-5;Q05682-3	Caldesmon	CALD1	2391		Q13480-2;Q13480	GRB2-associated-binding protein 1	GAB1	2561
Q71UM5;P42677	40S ribosomal protein S27-like;40S ribosomal protein S27	RPS27L;RPS27	3197		Q9P2K5;Q9P2K5-4	Myelin expression factor 2	MYEF2	4608
P39019	40S ribosomal protein S19	RPS19	1659		Q14008-2;Q14008;Q14008-3	Cytoskeleton-associated protein 5	CKAP5	2623
P62750	60S ribosomal protein L23a	RPL23A	2174		Q9UHD8-5;Q9UHD8-7;Q9UHD8-2;Q9UHD8;Q9UHD8-3;Q9UHD8-4;Q9UHD8-9;Q9UHD8-8	Septin-9	2009-09-01	4680
P63173	60S ribosomal protein L38	RPL38	2211		Q9BW30	Tubulin polymerization-promoting protein family member 3	TPPP3	4106
P83731	60S ribosomal protein L24	RPL24	2277		O15075;O15075-2;O15075-4;O15075-3	Serine/threonine-protein kinase DCLK1	DCLK1	235
P46778	60S ribosomal protein L21	RPL21	1760		Q96KP4;Q96KP4-2	Cytosolic non-specific dipeptidase	CNDP2	3874
P26373;P26373-2	60S ribosomal protein L13	RPL13	1418		O43175	D-3-phosphoglycerate dehydrogenase	PHGDH	292
P14317;P14317-2	Hematopoietic lineage cell-specific protein	HCLS1	1136		P29966	Myristoylated alanine-rich C-kinase substrate	MARCKS	1486
Q14151	Scaffold attachment factor B2	SAFB2	2636		P30038;P30038-2;P30038-3	Delta-1-pyrroline-5-carboxylate dehydrogenase, mitochondrial	ALDH4A1	1489
Q9UQ35;Q9UQ35-2;Q9UQ35-3	Serine/arginine repetitive matrix protein 2	SRRM2	4832		Q9Y653-2;Q9Y653-3;Q9Y653;Q9Y653-5;Q9Y653-4	G-protein coupled receptor 56;GPR56 N-terminal fragment;GPR56 C-terminal fragment	GPR56	5007
P33240-2;P33240	Cleavage stimulation factor subunit 2	CSTF2	1568		Q14194-2	Dihydropyrimidinase-related protein 1	CRMP1	2650
O14828;O14828-2	Secretory carrier-associated membrane protein 3	SCAMP3	197		O75122-3	CLIP-associating protein 2	CLASP2	450
Q96PK6;Q96PK6-2;Q96PK6-3;Q96PK6-4	RNA-binding protein 14	RBM14	3899		P11137-3;P11137;P11137-2	Microtubule-associated protein 2	MAP2	1052
P62857	40S ribosomal protein S28	RPS28	2186		O14531	Dihydropyrimidinase-related protein 4	DPYSL4	160
Q9NQC3;Q9NQC3-6;Q9NQC3-4	Reticulon-4	RTN4	4399		P10636-5	Microtubule-associated protein tau	MAPT	1041
O60869-2;O60869-3;O60869	Endothelial differentiation-related factor 1	EDF1	431		O94760;O94760-2	N(G),N(G)-dimethylarginine dimethylaminohydrolase 1	DDAH1	562
O75475;O75475-2	PC4 and SFRS1-interacting protein	PSIP1	496		P12277	Creatine kinase B-type	CKB	1095
P52948-2;P52948-5;P52948;P52948-6;P52948-4;P52948-3	Nuclear pore complex protein Nup98-Nup96;Nuclear pore complex protein Nup98;Nuclear pore complex protein Nup96	NUP98	1969		Q9BPU6	Dihydropyrimidinase-related protein 5	DPYSL5	4015
Q5VT52-2;Q5VT52-3;Q5VT52;Q5VT52-5	Regulation of nuclear pre-mRNA domain-containing protein 2	RPRD2	3042		Q9UQB3-2;Q9UQB3	Catenin delta-2	CTNND2	4835
P00374;P00374-2	Dihydrofolate reductase	DHFR	700		Q99719	Septin-5	2005-09-01	3990
P51911;P51911-2	Calponin-1	CNN1	1939		O75781	Paralemmin-1	PALM	520
Q15847	Adipogenesis regulatory factor	ADIRF	2839		Q15120;Q15120-2	[Pyruvate dehydrogenase (acetyl-transferring)] kinase isozyme 3, mitochondrial	PDK3	2754
Q9HA64	Ketosamine-3-kinase	FN3KRP	4328		Q9UN36-2;Q9UN36-5;Q9UN36-6;Q9UN36-4	Protein NDRG2	NDRG2	4789
P30044;P30044-3;P30044-4	Peroxiredoxin-5, mitochondrial	PRDX5	1495		Q14CZ8	Hepatocyte cell adhesion molecule	HEPACAM	2718
P09488;P09488-2	Glutathione S-transferase Mu 1	GSTM1	990		Q96RR4-6;Q96RR4-5;Q96RR4-2;Q96RR4-3;Q96RR4-4;Q96RR4-7;Q96RR4	Calcium/calmodulin-dependent protein kinase kinase 2	CAMKK2	3923
P00568	Adenylate kinase isoenzyme 1	AK1	712		P11182	Lipoamide acyltransferase component of branched-chain alpha-keto acid dehydrogenase complex, mitochondrial	DBT	1060
Q7L775	EPM2A-interacting protein 1	EPM2AIP1	3219		P43003-2;P43003;P48664-2;P48664	Excitatory amino acid transporter 1	SLC1A3	1720
Q9GZT4	Serine racemase	SRR	4198		O95202;O95202-2;O95202-3	LETM1 and EF-hand domain-containing protein 1, mitochondrial	LETM1	617
Q8TBC5-2;Q8TBC5;Q8TBC5-3;Q8TBC5-4	Zinc finger and SCAN domain-containing protein 18	ZSCAN18	3532		Q9UKU7;Q9UKU7-2;Q9UKU7-3	Isobutyryl-CoA dehydrogenase, mitochondrial	ACAD8	4735
Q9UGI6;Q9UGI6-3;Q9UGI6-2	Small conductance calcium-activated potassium channel protein 3	KCNN3	4664		Q8NFW8;Q8NFW8-2	N-acylneuraminate cytidylyltransferase	CMAS	3507
P27824;P27824-2;P27824-3	Calnexin	CANX	1449		Q9Y450;Q9Y450-4;Q9Y450-2	HBS1-like protein	HBS1L	4942
Q9Y696;Q9NZA1-3;Q9NZA1-2;Q9NZA1;Q96NY7-2;Q96NY7	Chloride intracellular channel protein 4	CLIC4	5013		Q9ULH1;Q9ULH1-2	Arf-GAP with SH3 domain, ANK repeat and PH domain-containing protein 1	ASAP1	4758
Q01995	Transgelin	TAGLN	2339		Q9Y263	Phospholipase A-2-activating protein	PLAA	4851
Q9BQG0;Q9BQG0-2	Myb-binding protein 1A	MYBBP1A	4025		Q9H2G2-2;Q9H2G2	STE20-like serine/threonine-protein kinase	SLK	4244
P37802;P37802-2	Transgelin-2	TAGLN2	1649		P55786;P55786-2;A6NEC2;A6NEC2-2;A6NEC2-3	Puromycin-sensitive aminopeptidase	NPEPPS	2041
P67936;P67936-2	Tropomyosin alpha-4 chain	TPM4	2224		P27816-3	Microtubule-associated protein 4	MAP4	1445
Q9Y2Q3;Q9Y2Q3-3;Q9Y2Q3-2;Q9Y2Q3-4	Glutathione S-transferase kappa 1	GSTK1	4884		P30153	Serine/threonine-protein phosphatase 2A 65 kDa regulatory subunit A alpha isoform	PPP2R1A	1506
Q9H8H3	Methyltransferase-like protein 7A	METTL7A	4306		P68371	Tubulin beta-4B chain	TUBB4B	2232
Q16836;Q16836-3;Q16836-2	Hydroxyacyl-coenzyme A dehydrogenase, mitochondrial	HADH	2896		P35611;P35611-3;P35611-2;P35611-6;P35611-4;P35611-5	Alpha-adducin	ADD1	1614
Q96QK1	Vacuolar protein sorting-associated protein 35	VPS35	3912		Q9Y6R0	Numb-like protein	NUMBL	5036
Q86VP6;Q86VP6-2;Q86VP6-3	Cullin-associated NEDD8-dissociated protein 1	CAND1	3296		P17302	Gap junction alpha-1 protein	GJA1	1210
P30041	Peroxiredoxin-6	PRDX6	1492		Q13424;Q13424-2	Alpha-1-syntrophin	SNTA1	2549
Q13618-2;Q13618;Q13618-3	Cullin-3	CUL3	2595		P51553;P51553-2	Isocitrate dehydrogenase [NAD] subunit gamma, mitochondrial	IDH3G	1916
P07195	L-lactate dehydrogenase B chain	LDHB	902		P22570-4;P22570;P22570-7;P22570-3;P22570-5;P22570-2;P22570-6	NADPH:adrenodoxin oxidoreductase, mitochondrial	FDXR	1327
P09960;P09960-4;P09960-2;P09960-3	Leukotriene A-4 hydrolase	LTA4H	1011		Q9Y4W6	AFG3-like protein 2	AFG3L2	4966
O00410;O00410-3;O00410-2	Importin-5	IPO5	114		O95433-2;O95433	Activator of 90 kDa heat shock protein ATPase homolog 1	AHSA1	642
Q15631;Q15631-2	Translin	TSN	2810		Q9BTW9;Q9BTW9-4;Q9BTW9-5;Q9BTW9-3	Tubulin-specific chaperone D	TBCD	4070
Q9UNM6;Q9UNM6-2	26S proteasome non-ATPase regulatory subunit 13	PSMD13	4799		P13591;P13591-1;P13591-4;P13591-3;P13591-5;P13591-6	Neural cell adhesion molecule 1	NCAM1	1110
P53004	Biliverdin reductase A	BLVRA	1970		P56134-4;P56134-3;P56134-2;P56134	ATP synthase subunit f, mitochondrial	ATP5J2	2050
Q9NR31;Q9NR31-2	GTP-binding protein SAR1a	SAR1A	4420		P12236	ADP/ATP translocase 3;ADP/ATP translocase 3, N-terminally processed	SLC25A6	1090
P54136-2;P54136	Arginine--tRNA ligase, cytoplasmic	RARS	1993		Q6IQ22	Ras-related protein Rab-12	RAB12	3100
Q96TA1-2;Q96TA1	Niban-like protein 1	FAM129B	3945		Q9NVE7	Pantothenate kinase 4	PANK4	4485
Q9P2J5;Q9P2J5-2;Q9P2J5-3	Leucine--tRNA ligase, cytoplasmic	LARS	4606		Q12959-4;Q12959-2;Q12959-5;Q12959-3;Q12959-6;Q12959;Q12959-7;Q12959-8;Q12959-9	Disks large homolog 1	DLG1	2488
O43396	Thioredoxin-like protein 1	TXNL1	311		Q96GK7	Fumarylacetoacetate hydrolase domain-containing protein 2A	FAHD2A	3828
P31939;P31939-2	Bifunctional purine biosynthesis protein PURH;Phosphoribosylaminoimidazolecarboxamide formyltransferase;IMP cyclohydrolase	ATIC	1545		O14936-3;O14936;O14936-5	Peripheral plasma membrane protein CASK	CASK	209
Q9H4A4	Aminopeptidase B	RNPEP	4276		Q02978;Q02978-2	Mitochondrial 2-oxoglutarate/malate carrier protein	SLC25A11	2360
Q9UBQ0;Q9UBQ0-2	Vacuolar protein sorting-associated protein 29	VPS29	4634		P05165-3;P05165-2;P05165	Propionyl-CoA carboxylase alpha chain, mitochondrial	PCCA	857
P13489	Ribonuclease inhibitor	RNH1	1107		P63010;P63010-2;P63010-3	AP-2 complex subunit beta	AP2B1	2202
P57737-3;P57737-4;P57737;P57737-2;Q9Y3D7	Coronin-7	CORO7	2069		O00429;O00429-6;O00429-3;O00429-5;O00429-7	Dynamin-1-like protein	DNM1L	118
Q14157-4;Q14157-1;Q14157-3;Q14157;Q14157-5	Ubiquitin-associated protein 2-like	UBAP2L	2641		P31150	Rab GDP dissociation inhibitor alpha	GDI1	1531
Q13451;Q13451-2	Peptidyl-prolyl cis-trans isomerase FKBP5;Peptidyl-prolyl cis-trans isomerase FKBP5, N-terminally processed	FKBP5	2557		Q9Y2A7;Q9Y2A7-2	Nck-associated protein 1	NCKAP1	4862
P80303-2;P80303	Nucleobindin-2;Nesfatin-1	NUCB2	2263		O75891;O75891-3;O75891-2;O75891-4	Cytosolic 10-formyltetrahydrofolate dehydrogenase	ALDH1L1	534
Q9BZL4-2;Q9BZL4-3;Q9BZL4-4;Q9BZL4;Q9BZL4-5	Protein phosphatase 1 regulatory subunit 12C	PPP1R12C	4172		P52306;P52306-5;P52306-6;P52306-2;P52306-3	Rap1 GTPase-GDP dissociation stimulator 1	RAP1GDS1	1947
P04792	Heat shock protein beta-1	HSPB1	834		O95057	GTP-binding protein Di-Ras1	DIRAS1	600
P42566;P42566-2	Epidermal growth factor receptor substrate 15	EPS15	1710		Q86UX6;Q86UX6-2	Serine/threonine-protein kinase 32C	STK32C	3286
Q9NVD7;Q9NVD7-2	Alpha-parvin	PARVA	4484		Q9NRW1;Q9NRW1-2	Ras-related protein Rab-6B	RAB6B	4437
P54886-2;P54886	Delta-1-pyrroline-5-carboxylate synthase;Glutamate 5-kinase;Gamma-glutamyl phosphate reductase	ALDH18A1	2010		O75110-2;O75110;O43861-2;O43861	Probable phospholipid-transporting ATPase IIA	ATP9A	446
Q8IWE2;Q8IWE2-2	Protein NOXP20	FAM114A1	3340		Q5SYC1;Q5SYC1-2	Clavesin-2	CLVS2	3009
O60613	15 kDa selenoprotein	2015-09-01	412		Q6NV74	Uncharacterized protein KIAA1211-like	KIAA1211L	3108
P40261	Nicotinamide N-methyltransferase	NNMT	1673		O43761	Synaptogyrin-3	SYNGR3	354
P48507-2;P48507	Glutamate--cysteine ligase regulatory subunit	GCLM	1799		Q5FWE3;Q5FWE3-2;Q5FWE3-3	Proline-rich transmembrane protein 3	PRRT3	2983
P52907	F-actin-capping protein subunit alpha-1	CAPZA1	1967		O14548	Cytochrome c oxidase subunit 7A-related protein, mitochondrial	COX7A2L	161
P57764	Gasdermin-D	GSDMD	2071		Q92581-3;Q92581-2;Q92581	Sodium/hydrogen exchanger 6	SLC9A6	3650
Q14BN4-8;Q14BN4-5;Q14BN4-4;Q14BN4-2;Q14BN4-3;Q14BN4	Sarcolemmal membrane-associated protein	SLMAP	2715		P01111	GTPase NRas	NRAS	737
Q5SRE7-2;Q5SRE7;Q5SRE7-3	Phytanoyl-CoA dioxygenase domain-containing protein 1	PHYHD1	3006		P01116-2;P01116	GTPase KRas;GTPase KRas, N-terminally processed	KRAS	739
Q9Y6C2;Q9Y6C2-2	EMILIN-1	EMILIN1	5018		P00367;P00367-3;P00367-2;P49448	Glutamate dehydrogenase 1, mitochondrial	GLUD1	699
Q03135	Caveolin-1	CAV1	2363		Q01813;Q01813-2	ATP-dependent 6-phosphofructokinase, platelet type	PFKP	2332
O00159-2;O00159-3;O00159	Unconventional myosin-Ic	MYO1C	86		P55290;P55290-4;P55290-5;P55290-3;P55290-2	Cadherin-13	CDH13	2037
Q09666;Q09666-2	Neuroblast differentiation-associated protein AHNAK	AHNAK	2446		P78324-4;P78324;Q5TFQ8;Q9P1W8-3;Q9P1W8-4;Q9P1W8-2;Q9P1W8	Tyrosine-protein phosphatase non-receptor type substrate 1	SIRPA	2244
P30085;P30085-2	UMP-CMP kinase	CMPK1	1503		P09417;P09417-2	Dihydropteridine reductase	QDPR	983
Q8WX93-3;Q8WX93;Q8WX93-4;Q8WX93-8;Q8WX93-5;Q8WX93-2;Q8WX93-9;Q8WX93-7;Q8WX93-6	Palladin	PALLD	3611		P50993	Sodium/potassium-transporting ATPase subunit alpha-2	ATP1A2	1898
Q13243;Q13243-3;Q13243-2	Serine/arginine-rich splicing factor 5	SRSF5	2526		O94819	Kelch repeat and BTB domain-containing protein 11	KBTBD11	570
O95336	6-phosphogluconolactonase	PGLS	632		Q9NZR1;Q9NZR1-2	Tropomodulin-2	TMOD2	4567
Q9BUH6;Q9BUH6-2	Protein PAXX	C9orf142	4078		P84074	Neuron-specific calcium-binding protein hippocalcin	HPCA	2280
Q16270-2;Q16270	Insulin-like growth factor-binding protein 7	IGFBP7	2849		Q96GW7;Q96GW7-2	Brevican core protein	BCAN	3833
P61224-3;P61224;P61224-2;A6NIZ1;P61224-4	Ras-related protein Rap-1b;Ras-related protein Rap-1b-like protein	RAP1B	2115		Q01082;Q01082-2;Q01082-3	Spectrin beta chain, non-erythrocytic 1	SPTBN1	2316
P08567	Pleckstrin	PLEK	958		Q13813-2	Spectrin alpha chain, non-erythrocytic 1	SPTAN1	2610
P11166	Solute carrier family 2, facilitated glucose transporter member 1	SLC2A1	1055		Q9H4G0;Q9H4G0-3;Q9H4G0-2;Q9H4G0-4	Band 4.1-like protein 1	EPB41L1	4279
Q8IZ83-3;Q8IZ83;Q8IZ83-2	Aldehyde dehydrogenase family 16 member A1	ALDH16A1	3379		P55087;P55087-2	Aquaporin-4	AQP4	2024
P06756-3;P06756-2;P06756	Integrin alpha-V;Integrin alpha-V heavy chain;Integrin alpha-V light chain	ITGAV	895		Q9C040;Q9C040-2	Tripartite motif-containing protein 2	TRIM2	4180
P24941-2;P24941;Q00526	Cyclin-dependent kinase 2;Cyclin-dependent kinase 3	CDK2;CDK3	1391		P09972	Fructose-bisphosphate aldolase C	ALDOC	1012
P16671-4;P16671-3;P16671;P16671-2	Platelet glycoprotein 4	CD36	1197		P13637;P13637-2;P13637-3;P54707;P54707-2;P20648	Sodium/potassium-transporting ATPase subunit alpha-3	ATP1A3	1112
P02656	Apolipoprotein C-III	APOC3	775		Q13423	NAD(P) transhydrogenase, mitochondrial	NNT	2548
P24821;P24821-3;P24821-5;P24821-6	Tenascin	TNC	1387		Q13555-5	Calcium/calmodulin-dependent protein kinase type II subunit gamma	CAMK2G	2579
P13611-5;P13611;P13611-3;P13611-2;P13611-4	Versican core protein	VCAN	1111		Q9NZQ3-3;Q9NZQ3;Q9NZQ3-4;Q9NZQ3-2;Q9NZQ3-5	NCK-interacting protein with SH3 domain	NCKIPSD	4566
Q9NQR4	Omega-amidase NIT2	NIT2	4406		P42658;P42658-2	Dipeptidyl aminopeptidase-like protein 6	DPP6	1712
P08571	Monocyte differentiation antigen CD14;Monocyte differentiation antigen CD14, urinary form;Monocyte differentiation antigen CD14, membrane-bound form	CD14	959		Q96P47;Q96P47-2;Q96P47-4;Q96P47-3;Q96P47-6;Q96P47-5;Q9UPQ3-3	Arf-GAP with GTPase, ANK repeat and PH domain-containing protein 3	AGAP3	3892
P02679-2;P02679	Fibrinogen gamma chain	FGG	778		P13521	Secretogranin-2;Secretoneurin;Manserin	SCG2	1109
P02751;P02751-15;P02751-8;P02751-3;P02751-17;P02751-11;P02751-7;P02751-5;P02751-14;P02751-6;P02751-9;P02751-4;P02751-10;P02751-13;P02751-12	Fibronectin;Anastellin;Ugl-Y1;Ugl-Y2;Ugl-Y3	FN1	792		P43007;P43007-2	Neutral amino acid transporter A	SLC1A4	1722
Q9BTV4	Transmembrane protein 43	TMEM43	4068		Q9H1Z4-2;Q9H1Z4	WD repeat-containing protein 13	WDR13	4237
P36955;CON__Q95121	Pigment epithelium-derived factor	SERPINF1	1642		P35612;P35612-4;P35612-3;P35612-2;P35612-8;P35612-9;P35612-5;P35612-6;P35612-7	Beta-adducin	ADD2	1615
Q6PCB0;Q6PCB0-2	von Willebrand factor A domain-containing protein 1	VWA1	3130		Q08174-2;Q08174	Protocadherin-1	PCDH1	2419
P11047	Laminin subunit gamma-1	LAMC1	1050		Q7Z2K8;Q7Z2K8-2	G protein-regulated inducer of neurite outgrowth 1	GPRIN1	3228
P98160	Basement membrane-specific heparan sulfate proteoglycan core protein;Endorepellin;LG3 peptide	HSPG2	2292		Q8NBU5;Q8NBU5-2	ATPase family AAA domain-containing protein 1	ATAD1	3474
Q14112-2;Q14112	Nidogen-2	NID2	2630		P54920	Alpha-soluble NSF attachment protein	NAPA	2011
Q16363-2;Q16363	Laminin subunit alpha-4	LAMA4	2852		O75746;O75746-2	Calcium-binding mitochondrial carrier protein Aralar1	SLC25A12	519
P18206-2;P18206;P18206-3	Vinculin	VCL	1233		P25686-2;P25686	DnaJ homolog subfamily B member 2	DNAJB2	1404
P39060-2;P39060-1;P39060	Collagen alpha-1(XVIII) chain;Endostatin	COL18A1	1662		Q16864;Q16864-2	V-type proton ATPase subunit F	ATP6V1F	2901
P07585;P07585-4;P07585-3;P07585-2	Decorin	DCN	922		Q15102	Platelet-activating factor acetylhydrolase IB subunit gamma	PAFAH1B3	2749
Q15063	Periostin	POSTN	2741		Q96FC7-2;Q96FC7	Phytanoyl-CoA hydroxylase-interacting protein-like	PHYHIPL	3811
Q15063-5;Q15063-3	Periostin	POSTN	2743		Q9UH03-2;Q9UH03;Q9UH03-3	Neuronal-specific septin-3	2003-09-01	4670
P12110;P12110-3;P12110-2	Collagen alpha-2(VI) chain	COL6A2	1087		Q9Y3P9;Q9Y3P9-2;Q9Y3P9-3;Q5R372-7;Q5R372-8;Q5R372-6;Q5R372-5;B7ZAP0	Rab GTPase-activating protein 1	RABGAP1	4935
P13796;P13796-2	Plastin-2	LCP1	1122		P49840	Glycogen synthase kinase-3 alpha	GSK3A	1860
P51884;CON__Q05443	Lumican	LUM	1937		Q02156	Protein kinase C epsilon type	PRKCE	2342
P12109	Collagen alpha-1(VI) chain	COL6A1	1086		P10636-8	Microtubule-associated protein tau	MAPT	1042
P12111;P12111-2;P12111-4;P12111-5;P12111-3	Collagen alpha-3(VI) chain	COL6A3	1088		P10114	Ras-related protein Rap-2a	RAP2A	1024
P21810	Biglycan	BGN	1307		Q13825;Q13825-2	Methylglutaconyl-CoA hydratase, mitochondrial	AUH	2612
Q15582	Transforming growth factor-beta-induced protein ig-h3	TGFBI	2806		Q9UPY6;Q9UPY6-2	Wiskott-Aldrich syndrome protein family member 3	WASF3	4827
P24844;P24844-2	Myosin regulatory light polypeptide 9	MYL9	1389		P06241;P06241-3;P06241-2	Tyrosine-protein kinase Fyn	FYN	875
Q96D15	Reticulocalbin-3	RCN3	3780		Q13367;Q13367-3;Q13367-4;Q13367-2	AP-3 complex subunit beta-2	AP3B2	2541
P02452;CON__Q862S4;P02458-1;P02458	Collagen alpha-1(I) chain	COL1A1	763		Q99963-4;Q99963;Q99963-3;Q99963-2	Endophilin-A3	SH3GL3	4011
Q9NR99	Matrix-remodeling-associated protein 5	MXRA5	4425		Q9Y6V0-6;Q9Y6V0;Q9Y6V0-3	Protein piccolo	PCLO	5041
P35442	Thrombospondin-2	THBS2	1601		O00408-2;O00408-4;O00408-3;O00408;O00408-5;O00408-6	cGMP-dependent 3,5-cyclic phosphodiesterase	PDE2A	113
Q99715-4;Q99715;Q99715-2	Collagen alpha-1(XII) chain	COL12A1	3989		P47736-4;P47736;P47736-3	Rap1 GTPase-activating protein 1	RAP1GAP	1774
Q05707-2;Q05707;Q05707-3	Collagen alpha-1(XIV) chain	COL14A1	2392		P00505;P00505-2	Aspartate aminotransferase, mitochondrial	GOT2	709
Q06828	Fibromodulin	FMOD	2400		P10636-2;P10636-3	Microtubule-associated protein tau	MAPT	1039
Q9NR12-6;Q9NR12-5;Q9NR12-4;Q9NR12;Q9NR12-3;Q9NR12-2	PDZ and LIM domain protein 7	PDLIM7	4416		Q9BQI5;Q9BQI5-2;Q9BQI5-3;Q9BQI5-4;Q9BQI5-5	SH3-containing GRB2-like protein 3-interacting protein 1	SGIP1	4028
P30101	Protein disulfide-isomerase A3	PDIA3	1505		Q9P1U1;Q9P1U1-3;Q9P1U1-2;Q9C0K3	Actin-related protein 3B	ACTR3B	4590
Q8N129	Protein canopy homolog 4	CNPY4	3391		Q7L0J3;Q7L0J3-2	Synaptic vesicle glycoprotein 2A	SV2A	3206
P08670;CON__Q61726;CON__O43790;CON__Q6NT21;CON__P78385;CON__Q14533;O43790;P78385;Q14533	Vimentin	VIM	970		Q9UKU0-7;Q9UKU0-5;Q9UKU0-3;Q9UKU0;Q9UKU0-9;Q9UKU0-6;Q9UKU0-8;Q9UKU0-1;Q9UKU0-2	Long-chain-fatty-acid--CoA ligase 6	ACSL6	4734
O43852;O43852-3;O43852-6;O43852-5;O43852-15;O43852-10;O43852-9;O43852-13;O43852-14;O43852-11;O43852-12	Calumenin	CALU	368		Q9Y4G8;Q8TEU7-2;Q8TEU7-5;Q8TEU7-3;Q8TEU7;Q8TEU7-4	Rap guanine nucleotide exchange factor 2	RAPGEF2	4955
Q9NYL4-2;Q9NYL4	Peptidyl-prolyl cis-trans isomerase FKBP11	FKBP11	4539		P09471	Guanine nucleotide-binding protein G(o) subunit alpha	GNAO1	987
P19971;P19971-2	Thymidine phosphorylase	TYMP	1264		Q8N5S9;Q8N5S9-2	Calcium/calmodulin-dependent protein kinase kinase 1	CAMKK1	3436
P07355;P07355-2;A6NMY6	Annexin A2;Putative annexin A2-like protein	ANXA2;ANXA2P2	914		Q92558	Wiskott-Aldrich syndrome protein family member 1	WASF1	3645
Q86VB7;Q86VB7-3;Q86VB7-4;Q86VB7-2	Scavenger receptor cysteine-rich type 1 protein M130;Soluble CD163	CD163	3292		P63096;P63096-2	Guanine nucleotide-binding protein G(i) subunit alpha-1	GNAI1	2204
P07737;CON__P02584	Profilin-1	PFN1	926		Q9UI15	Transgelin-3	TAGLN3	4696
O00299	Chloride intracellular channel protein 1	CLIC1	106		Q8N111	Cell cycle exit and neuronal differentiation protein 1	CEND1	3387
Q15084-3;Q15084;Q15084-4;Q15084-5;Q15084-2	Protein disulfide-isomerase A6	PDIA6	2748		P42262;P42262-4;P42262-2;P42262-3;P42261-3;P42261-4;P42261;P42261-5	Glutamate receptor 2	GRIA2	1703
Q8NBJ5	Procollagen galactosyltransferase 1	COLGALT1	3468		O60825-2;O60825;P16118-2;Q16877-2;Q16877-3;Q16877;P16118	6-phosphofructo-2-kinase/fructose-2,6-bisphosphatase 2;6-phosphofructo-2-kinase;Fructose-2,6-bisphosphatase	PFKFB2	424
Q9Y490	Talin-1	TLN1	4944		P49069	Calcium signal-modulating cyclophilin ligand	CAMLG	1816
P35579;P35579-2	Myosin-9	MYH9	1607		O14976;O14976-2	Cyclin-G-associated kinase	GAK	217
P60660-2;P60660	Myosin light polypeptide 6	MYL6	2083		O14594	Neurocan core protein	NCAN	167
P50454	Serpin H1	SERPINH1	1883		P48163;P48163-2	NADP-dependent malic enzyme	ME1	1789
P19105;O14950	Myosin regulatory light chain 12A;Myosin regulatory light chain 12B	MYL12A;MYL12B	212		Q15223;Q15223-3	Nectin-1	PVRL1	2771
Q07065	Cytoskeleton-associated protein 4	CKAP4	2405		Q8N8S7-3;Q8N8S7-2;Q8N8S7	Protein enabled homolog	ENAH	3453
P21333-2;P21333	Filamin-A	FLNA	1298		P27338;P27338-2	Amine oxidase [flavin-containing] B	MAOB	1432
P49755	Transmembrane emp24 domain-containing protein 10	TMED10	1848		P57105	Synaptojanin-2-binding protein	SYNJ2BP	2067
P07237	Protein disulfide-isomerase	P4HB	909		O15212	Prefoldin subunit 6	PFDN6	251
P11021	78 kDa glucose-regulated protein	HSPA5	1049		Q13636	Ras-related protein Rab-31	RAB31	2600
					Q13838;Q13838-2	Spliceosome RNA helicase DDX39B	DDX39B	2613
					P20340-2;P20340;P20340-4;P20340-3	Ras-related protein Rab-6A	RAB6A	1278
					P35052;P35052-2	Glypican-1;Secreted glypican-1	GPC1	1585
					P08865	40S ribosomal protein SA	RPSA	975
					Q9BRX8-2;Q9BRX8	Redox-regulatory protein FAM213A	FAM213A	4048
					P09104;P09104-2	Gamma-enolase	ENO2	978
					P21980;P21980-2;P21980-3	Protein-glutamine gamma-glutamyltransferase 2	TGM2	1311
					P84077;P61204;P61204-2	ADP-ribosylation factor 1;ADP-ribosylation factor 3	ARF1;ARF3	2113
					P07954-2;P07954	Fumarate hydratase, mitochondrial	FH	939
					P31153;P31153-2;Q00266	S-adenosylmethionine synthase isoform type-2	MAT2A	1532
					P51149	Ras-related protein Rab-7a	RAB7A	1904
					Q4G0F5	Vacuolar protein sorting-associated protein 26B	VPS26B	2944
					P80404	4-aminobutyrate aminotransferase, mitochondrial	ABAT	2264
					Q04837	Single-stranded DNA-binding protein, mitochondrial	SSBP1	2376
					P30048-2;P30048	Thioredoxin-dependent peroxide reductase, mitochondrial	PRDX3	1499
					P40926;P40926-2	Malate dehydrogenase, mitochondrial	MDH2	1681
					P61106	Ras-related protein Rab-14	RAB14	2107
