## Supplementary Spreadsheet 6 for "Heterogeneity Assessment and Protein Pathway Prediction via Spatial Lipidomic and Proteomic Correlation: Advancing Dry Proteomics concept for Human Glioblastoma Prognosis"

### Sheet: Feuil1
Rat brain region	Accession number	Protein Name
Corpus callosum	P62329	Thymosin beta-4
Corpus callosum	P62986, P62982, P0CG51	Chain (Ubiquitin) [1-76] in Polyubiquitin-B
Corpus callosum	P06302	Prothymosin alpha
Corpus callosum	P63312	Thymosin beta-10
Corpus callosum	P04550	Parathymosin
Corpus callosum	P63055	Purkinje cell protein 4
Corpus callosum	P21571	Chain [33-108] in ATP synthase-coupling factor 6, mitochondrial
Corpus callosum	P97563	SubName: Full=Protein Tmsbl1;
Corpus callosum	D4A5W9	Synaptosomal-associated protein
Corpus callosum	P13668	Stathmin
Corpus callosum	Q05175	Brain acid soluble protein 1
Corpus callosum	B1WC83	SubName: Full=Pcp4l1 protein;
Corpus callosum	Q6AXU6	Hematological and neurological expressed 1 protein
Corpus callosum	Q63429	Polyubiquitin-C
Corpus callosum	P35171	Chain [24-83] in Cytochrome c oxidase subunit 7A2, mitochondrial
Corpus callosum	P35434	Chain [23-168] in ATP synthase subunit delta, mitochondrial
Hippocampus	P62329	Thymosin beta-4
Hippocampus	P06302	Prothymosin alpha
Hippocampus	P63312	Thymosin beta-10
Hippocampus	O35314	Secretogranin-1
Hippocampus	Q05175	Brain acid soluble protein 1
Hippocampus	P35434	Chain [23-168] in ATP synthase subunit delta, mitochondrial
Hippocampus	P15205	Microtubule-associated protein 1B
Hippocampus	P35171	Chain [24-83] in Cytochrome c oxidase subunit 7A2, mitochondrial
Hippocampus	F1LQ96	SubName: Full=Gamma-synuclein;
Hippocampus	G3V7X2	SubName: Full=Secretogranin 2, isoform CRA_a;
Hippocampus	P47942	Dihydropyrimidinase-related protein 2
Hippocampus	P04550	Parathymosin
Hippocampus	Q99MZ4	Gamma-glutamyltransferase 7
Hippocampus	Q63429	Polyubiquitin-C
Hippocampus	P15146-2	Alt Splice Form 2 in Microtubule-associated protein 2
